# Exploring Mechanisms of Glucose Uptake Regulation and Dilution Resistance in Growing Cancer Cells

**DOI:** 10.1101/2020.01.02.892729

**Authors:** Daniel M. Tveit, Gunhild Fjeld, Tormod Drengstig, Fabian V. Filipp, Peter Ruoff, Kristian Thorsen

**Affiliations:** Department of Electrical Engineering and Computer Science, University of Stavanger, Stavanger, Norway; Centre for Organelle Research, University of Stavanger, Stavanger, Norway; Systems Biology and Cancer Metabolism, Program for Quantitative Systems Biology, University of California Merced, Merced, CA, USA

## Abstract

Most cancer cells rely on aerobic glycolysis and increased glucose uptake for the production of biosynthetic precursors needed to support rapid proliferation. Increased glucose uptake and glycolytic activity may result in intracellular acidosis and increase of osmotically active substances, leading to cell swelling. This causes dilution of cellular constituents, which can markedly influence cellular reactions and the function of proteins, and hence, control mechanisms used by cancer cells to maintain a highly glycolytic phenotype must be robust to dilution. In this paper, we review the literature on cancer cell metabolism and glucose uptake, and employ mathematical modeling to examine control mechanisms in cancer cell metabolism that show robust homeostatic control in the presence of dilution. Using differential gene expression data from the Expression Atlas database, we identify the key components of glucose uptake in cancer, in order to guide the construction of a mathematical model. By simulations of this model we show that while negative feedback from downstream glycolytic metabolites to glucose transporters is sufficient for homeostatic control of glycolysis in a constant cellular volume, it is necessary to control intermediate glycolytic enzymes in order to achieve homeostatic control during growth. With a focus on glucose uptake in cancer, we demonstrate a systems biology approach to the identification, reduction, and analysis of complex regulatory systems.

**SIGNIFICANCE:** Rapid proliferation and increased glycolytic activity in cancer cells lead to dilution of cellular constituents, which can markedly influence cellular reactions and the function of proteins. Therefore, control mechanisms used by cancer cells to maintain a highly glycolytic phenotype must be robust to dilution. We construct a mathematical model of glucose uptake in cancer, and using a systems biology approach to the analysis of regulatory networks, identify the presence of integral control motifs as a means for achieving dilution resistance. Furthermore, we show that while negative feedback from downstream glycolytic metabolites to glucose transporters is sufficient for homeostatic control of glycolysis in a constant cellular volume, it is necessary to control intermediate glycolytic enzymes to achieve homeostatic control during growth.
