## Supplementary material for "Exploring Mechanisms of Glucose Uptake Regulation and Dilution Resistance in Growing Cancer Cells": Differential gene expression data

### Sheet: Differential expression
Name	Average log_2 fold change	Count
SLC2A1	0.73	40
SLC2A2	-0.116667	12
SLC2A3	-1.3	33
SLC2A4	-1.64545	11
SLC2A5	-0.936667	30
SLC2A6	-0.713043	23
SLC2A7	-1.2	7
SLC2A8	0.4	2
SLC2A9	-1.81538	13
SLC2A10	0.00689655	29
SLC2A11	0.133333	6
SLC2A12	-1.59583	24
SLC2A13	-1.44	25
SLC2A14	-1.22727	11
HK1	-0.209524	21
HK2	0.996875	32
HK3	0.6375	16
GCK (HK4)	-1.12	10
PFKL	0.75	4
PFKM	-0.327273	11
PFKP	0.196552	29
PKM (PKM2)	1.33448	29
PKLR	-0.75	16

### Sheet: SLC2A
Gene	Name	Species	Experiment accession	Comparison	log_2 fold change	Adjusted p-value	t-statistic
ENSG00000117394	SLC2A1	homo sapiens	E-GEOD-19249	'lung cancer' vs 'normal' in 'lung; Fresh-frozen tissue'	5.3	3.34774e-07
ENSG00000117394	SLC2A1	homo sapiens	E-GEOD-18842	'non-small cell lung cancer' vs 'normal'	4.3	3.54779e-29
ENSG00000117394	SLC2A1	homo sapiens	E-GEOD-19249	'lung cancer' vs 'normal' in 'lung; Formalin-fixed paraffin-embedded tissue'	4.3	2.66115e-07
ENSG00000117394	SLC2A1	homo sapiens	E-GEOD-68086	'colorectal carcinoma' vs 'normal'	-3.5	1.59618e-16
ENSG00000117394	SLC2A1	homo sapiens	E-MTAB-6214	'metastatic melanoma; non-responder' vs 'normal; not applicable'	-3.4	0.000242166
ENSG00000117394	SLC2A1	homo sapiens	E-GEOD-68086	'pancreatic adenocarcinoma' vs 'normal'	-2.9	8.79925e-11
ENSG00000117394	SLC2A1	homo sapiens	E-MEXP-3628	'osteosarcoma' vs 'normal'	-2.9	0.000111779
ENSG00000117394	SLC2A1	homo sapiens	E-GEOD-43767	'lung adenocarcinoma' vs 'normal' in 'adult'	2.8	1.36792e-10
ENSG00000117394	SLC2A1	homo sapiens	E-GEOD-95132	'primary tumor' vs 'adjacent non-tumor colon' in 'colorectal cancer'	2.8	4.64103e-05
ENSG00000117394	SLC2A1	homo sapiens	E-GEOD-31138	'invasive ductal carcinoma' vs 'normal'	2.7	0.0296916
ENSG00000117394	SLC2A1	homo sapiens	E-GEOD-48812	'DMSO; prostate carcinoma' at '6 hour' vs 'DMSO; normal' at '6 hour'	-2.6	1.39618e-18
ENSG00000117394	SLC2A1	homo sapiens	E-TABM-282	'clear cell renal carcinoma' vs 'normal'	2.6	1.94719e-09
ENSG00000117394	SLC2A1	homo sapiens	E-GEOD-40595	'ovarian cancer' vs 'normal' in 'epithelial cell'	2.5	3.30909e-10
ENSG00000117394	SLC2A1	homo sapiens	E-GEOD-48812	'DMSO; prostate carcinoma' at '24 hour' vs 'DMSO; normal' at '24 hour'	-2.4	3.31839e-32
ENSG00000117394	SLC2A1	homo sapiens	E-GEOD-16515	'pancreatic cancer' vs 'normal'	2.3	4.40864e-09
ENSG00000117394	SLC2A1	homo sapiens	E-MTAB-5678	'squamous cell carcinoma' vs 'normal'	2.3	6.16123e-09
ENSG00000117394	SLC2A1	homo sapiens	E-GEOD-68086	'non-small cell lung carcinoma' vs 'normal'	-2.3	4.7498e-08
ENSG00000117394	SLC2A1	homo sapiens	E-GEOD-38959	'breast cancer; breast' vs 'normal; breast'	2.2	1.94703e-06
ENSG00000117394	SLC2A1	homo sapiens	E-MTAB-5762	'uterine leiomyosarcoma' vs 'normal'	2.2	0.0379581
ENSG00000117394	SLC2A1	homo sapiens	E-GEOD-52194	'HER2 Positive Breast Carcinoma; breast carcinoma' vs 'normal'	-2.1	0.00165844
ENSG00000117394	SLC2A1	homo sapiens	E-GEOD-44077	'non-small cell lung carcinoma' vs 'normal'	2	2.10407e-22
ENSG00000117394	SLC2A1	homo sapiens	E-GEOD-52194	'non-triple-negative breast cancer; breast carcinoma' vs 'normal'	-2	0.00381959
ENSG00000117394	SLC2A1	homo sapiens	E-MTAB-6214	'metastatic melanoma; responder' vs 'normal; not applicable'	-2	0.0269983
ENSG00000117394	SLC2A1	homo sapiens	E-MTAB-4054	'esophageal adenocarcinoma' vs 'normal'	-1.9	5.59879e-16
ENSG00000117394	SLC2A1	homo sapiens	E-GEOD-43458	'smoker; lung adenocarcinoma' vs 'never smoked; normal'	1.9	4.43557e-13
ENSG00000117394	SLC2A1	homo sapiens	E-GEOD-68086	'breast carcinoma' vs 'normal'	-1.8	3.58002e-05
ENSG00000117394	SLC2A1	homo sapiens	E-GEOD-43458	'never smoked; lung adenocarcinoma' vs 'never smoked; normal'	1.6	6.04293e-09
ENSG00000117394	SLC2A1	homo sapiens	E-MTAB-779	'breast carcinoma' vs 'normal'	1.5	0.000923428
ENSG00000117394	SLC2A1	homo sapiens	E-GEOD-19279	'primary pancreatic ductal adenocarcinoma' vs 'normal' in 'pancreas'	1.5	0.0309325
ENSG00000117394	SLC2A1	homo sapiens	E-GEOD-43288	'pancreatic cancer' vs 'normal' on 'Affymetrix GeneChip Human Genome HG-U133A [HG-U133A]' on 'Affymetrix GeneChip Human Genome HG-U133A [HG-U133A]'	1.5	0.0358648
ENSG00000117394	SLC2A1	homo sapiens	E-GEOD-60052	'small cell lung carcinoma' vs 'normal'	1.4	0.00262398
ENSG00000117394	SLC2A1	homo sapiens	E-GEOD-21422	'ductal carcinoma in situ' vs 'normal'	1.3	0.000614298
ENSG00000117394	SLC2A1	homo sapiens	E-GEOD-21422	'invasive ductal carcinoma' vs 'normal'	1.3	0.00399376
ENSG00000117394	SLC2A1	homo sapiens	E-MTAB-2581	'chronic myelogenous leukemia' vs 'normal' in 'hematopoietic stem cell'	1.3	0.00461407
ENSG00000117394	SLC2A1	homo sapiens	E-GEOD-10927	'adrenocortical carcinoma' vs 'normal'	1.3	0.00700803
ENSG00000117394	SLC2A1	homo sapiens	E-GEOD-19249	'colon cancer' vs 'normal' in 'colon; Formalin-fixed paraffin-embedded tissue'	1.3	0.019577
ENSG00000117394	SLC2A1	homo sapiens	E-GEOD-19249	'colon cancer' vs 'normal' in 'colon; Fresh-frozen tissue'	1.3	0.0385363
ENSG00000117394	SLC2A1	homo sapiens	E-GEOD-21750	'malignant mesothelioma; wild type' vs 'normal; wild type'	1.2	3.25949e-05
ENSG00000117394	SLC2A1	homo sapiens	E-GEOD-40595	'ovarian cancer' vs 'normal' in 'stromal cell'	1.2	0.0104548
ENSG00000117394	SLC2A1	homo sapiens	E-GEOD-44077	'lung carcinoma' vs 'normal'	1.1	1.01795e-12
ENSG00000163581	SLC2A2	homo sapiens	E-GEOD-52194	'triple-negative breast cancer; breast carcinoma' vs 'normal'	4.7	0.001178
ENSG00000163581	SLC2A2	homo sapiens	E-GEOD-68086	'breast carcinoma' vs 'normal'	-4.1	1.16616e-15
ENSG00000163581	SLC2A2	homo sapiens	E-MTAB-4054	'esophageal adenocarcinoma' vs 'normal'	3.7	0.000306741
ENSG00000163581	SLC2A2	homo sapiens	E-GEOD-52194	'HER2 Positive Breast Carcinoma; breast carcinoma' vs 'normal'	3.7	0.0427741
ENSG00000163581	SLC2A2	homo sapiens	E-MTAB-5678	'squamous cell carcinoma' vs 'normal'	-3.5	0.0176935
ENSG00000163581	SLC2A2	homo sapiens	E-GEOD-68086	'colorectal carcinoma' vs 'normal'	-3.3	1.59466e-10
ENSG00000163581	SLC2A2	homo sapiens	E-GEOD-52194	'non-triple-negative breast cancer; breast carcinoma' vs 'normal'	3.3	0.0297631
ENSG00000163581	SLC2A2	homo sapiens	E-GEOD-68086	'pancreatic adenocarcinoma' vs 'normal'	-2.6	4.63973e-06
ENSG00000163581	SLC2A2	homo sapiens	E-GEOD-19279	'pancreatic ductal adenocarcinoma liver metastasis' vs 'normal' in 'liver'	-2.2	0.0261085
ENSG00000163581	SLC2A2	homo sapiens	E-GEOD-60052	'small cell lung carcinoma' vs 'normal'	2.1	0.0442699
ENSG00000163581	SLC2A2	homo sapiens	E-GEOD-68086	'non-small cell lung carcinoma' vs 'normal'	-1.7	0.00041282
ENSG00000163581	SLC2A2	homo sapiens	E-TABM-282	'clear cell renal carcinoma' vs 'normal'	-1.5	0.0182203
ENSG00000059804	SLC2A3	homo sapiens	E-GEOD-48812	'DMSO; prostate carcinoma' at '24 hour' vs 'DMSO; normal' at '24 hour'	-4.7	2.46278e-05
ENSG00000059804	SLC2A3	homo sapiens	E-GEOD-52194	'non-triple-negative breast cancer; breast carcinoma' vs 'normal'	-4.4	1.36524e-29
ENSG00000059804	SLC2A3	homo sapiens	E-GEOD-35493	'medulloblastoma, large-cell' vs 'normal'	-4.4	1.23193e-05
ENSG00000059804	SLC2A3	homo sapiens	E-GEOD-48812	'DMSO; prostate carcinoma' at '6 hour' vs 'DMSO; normal' at '6 hour'	-4.1	1.68987e-07
ENSG00000059804	SLC2A3	homo sapiens	E-GEOD-52194	'HER2 Positive Breast Carcinoma; breast carcinoma' vs 'normal'	-3.6	7.25716e-11
ENSG00000059804	SLC2A3	homo sapiens	E-GEOD-52194	'triple-negative breast cancer; breast carcinoma' vs 'normal'	-3.4	1.11753e-08
ENSG00000059804	SLC2A3	homo sapiens	E-GEOD-51415	'tongue squamous cell carcinoma' vs 'normal' in 'vehicle'	-3.1	4.33359e-27
ENSG00000059804	SLC2A3	homo sapiens	E-MTAB-4054	'esophageal adenocarcinoma' vs 'normal'	2.9	7.63749e-23
ENSG00000059804	SLC2A3	homo sapiens	E-MTAB-6214	'metastatic melanoma; non-responder' vs 'normal; not applicable'	-2.9	7.92467e-07
ENSG00000059804	SLC2A3	homo sapiens	E-GEOD-19249	'lung cancer' vs 'normal' in 'lung; Fresh-frozen tissue'	-2.8	1.79414e-05
ENSG00000059804	SLC2A3	homo sapiens	E-MEXP-3628	'osteosarcoma' vs 'normal'	-2.8	0.00335553
ENSG00000059804	SLC2A3	homo sapiens	E-GEOD-35493	'medulloblastoma' vs 'normal'	-2.7	4.41266e-06
ENSG00000059804	SLC2A3	homo sapiens	E-MTAB-6214	'metastatic melanoma; responder' vs 'normal; not applicable'	-2.5	3.57698e-06
ENSG00000059804	SLC2A3	homo sapiens	E-TABM-282	'clear cell renal carcinoma' vs 'normal'	2.5	3.68897e-05
ENSG00000059804	SLC2A3	homo sapiens	E-GEOD-34015	'MALT lymphoma' vs 'normal'	2.4	0.00530139
ENSG00000059804	SLC2A3	homo sapiens	E-GEOD-44077	'lung carcinoma' vs 'normal'	-2.2	3.84731e-17
ENSG00000059804	SLC2A3	homo sapiens	E-GEOD-22529	'chronic lymphosyte leukemia' vs 'normal' on 'Affymetrix HG-U133A array'	-2.2	6.96296e-15
ENSG00000059804	SLC2A3	homo sapiens	E-GEOD-43288	'pancreatic cancer' vs 'normal' on 'Affymetrix GeneChip Human Genome HG-U133A [HG-U133A]' on 'Affymetrix GeneChip Human Genome HG-U133A [HG-U133A]'	2.1	9.84172e-05
ENSG00000059804	SLC2A3	homo sapiens	E-GEOD-19249	'lung cancer' vs 'normal' in 'lung; Formalin-fixed paraffin-embedded tissue'	-2.1	0.0003515
ENSG00000059804	SLC2A3	homo sapiens	E-GEOD-19826	'gastric carcinoma; tumor' vs 'normal; normal'	2	0.0137611
ENSG00000059804	SLC2A3	homo sapiens	E-GEOD-19279	'primary pancreatic ductal adenocarcinoma' vs 'normal' in 'pancreas'	1.9	0.00059636
ENSG00000059804	SLC2A3	homo sapiens	E-GEOD-35493	'primitive neuroectodermal tumor' vs 'normal'	-1.8	0.000365434
ENSG00000059804	SLC2A3	homo sapiens	E-GEOD-63816	'myelodysplastic syndrome; ZRSR2 mutant' vs 'normal'	-1.8	0.0112316
ENSG00000059804	SLC2A3	homo sapiens	E-MEXP-231	'lung adenocarcinoma' vs 'normal'	-1.7	0.000243682
ENSG00000059804	SLC2A3	homo sapiens	E-GEOD-35008	'acute myeloid leukemia' vs 'normal' in 'granulocytic monocytic progenitor'	1.7	0.0144391
ENSG00000059804	SLC2A3	homo sapiens	E-GEOD-50161	'medulloblastoma' vs 'normal'	-1.5	6.97661e-06
ENSG00000059804	SLC2A3	homo sapiens	E-GEOD-35493	'glioblastoma' vs 'normal'	-1.5	0.00243482
ENSG00000059804	SLC2A3	homo sapiens	E-GEOD-18842	'non-small cell lung cancer' vs 'normal'	-1.4	1.85449e-09
ENSG00000059804	SLC2A3	homo sapiens	E-GEOD-16515	'pancreatic cancer' vs 'normal'	1.3	0.00138892
ENSG00000059804	SLC2A3	homo sapiens	E-GEOD-21750	'malignant mesothelioma; wild type' vs 'normal; wild type'	1.2	1.75859e-06
ENSG00000059804	SLC2A3	homo sapiens	E-MTAB-3073	'astrocytoma' vs 'normal'	-1.1	3.26687e-14
ENSG00000059804	SLC2A3	homo sapiens	E-GEOD-36076	'hepatocellular carcinoma' vs 'normal'	-1.1	1.09372e-06
ENSG00000059804	SLC2A3	homo sapiens	E-GEOD-49515	'hepatocellular carcinoma' vs 'normal'	-1.1	1.09372e-06
ENSG00000181856	SLC2A4	homo sapiens	E-GEOD-95132	'primary tumor' vs 'adjacent non-tumor colon' in 'colorectal cancer'	-4	1.38851e-07
ENSG00000181856	SLC2A4	homo sapiens	E-GEOD-68086	'pancreatic adenocarcinoma' vs 'normal'	-3.2	2.7552e-10
ENSG00000181856	SLC2A4	homo sapiens	E-GEOD-68086	'breast carcinoma' vs 'normal'	-3.1	5.29345e-11
ENSG00000181856	SLC2A4	homo sapiens	E-GEOD-52194	'HER2 Positive Breast Carcinoma; breast carcinoma' vs 'normal'	-3	4.04606e-05
ENSG00000181856	SLC2A4	homo sapiens	E-GEOD-48812	'DMSO; prostate carcinoma' at '6 hour' vs 'DMSO; normal' at '6 hour'	3	0.0399262
ENSG00000181856	SLC2A4	homo sapiens	E-GEOD-68086	'colorectal carcinoma' vs 'normal'	-2.4	9.6712e-07
ENSG00000181856	SLC2A4	homo sapiens	E-GEOD-68086	'non-small cell lung carcinoma' vs 'normal'	-2.1	4.45862e-06
ENSG00000181856	SLC2A4	homo sapiens	E-MTAB-5678	'squamous cell carcinoma' vs 'normal'	-2	0.000158809
ENSG00000181856	SLC2A4	homo sapiens	E-GEOD-68086	'glioblastoma' vs 'normal'	-1.3	0.00215712
ENSG00000181856	SLC2A4	homo sapiens	E-GEOD-59612	'contrast-enhancing core; glioma' vs 'normal'	-1.2	6.207e-05
ENSG00000181856	SLC2A4	homo sapiens	E-GEOD-63569	'myelodysplastic syndrome; SF3B1 mutated K700E' vs 'normal'	1.2	0.0132366
ENSG00000142583	SLC2A5	homo sapiens	E-GEOD-48812	'DMSO; prostate carcinoma' at '6 hour' vs 'DMSO; normal' at '6 hour'	-5.3	2.00646e-06
ENSG00000142583	SLC2A5	homo sapiens	E-GEOD-3325	'metastatic prostate cancer' vs 'benign prostate tumor'	-4.8	0.00371741
ENSG00000142583	SLC2A5	homo sapiens	E-GEOD-48812	'DMSO; prostate carcinoma' at '24 hour' vs 'DMSO; normal' at '24 hour'	-3.7	0.00190917
ENSG00000142583	SLC2A5	homo sapiens	E-MEXP-3628	'osteosarcoma' vs 'normal'	-3.3	7.21262e-05
ENSG00000142583	SLC2A5	homo sapiens	E-GEOD-3325	'primary prostate cancer' vs 'benign prostate tumor'	-3.2	0.0186365
ENSG00000142583	SLC2A5	homo sapiens	E-GEOD-68086	'colorectal carcinoma' vs 'normal'	-3.1	1.77733e-15
ENSG00000142583	SLC2A5	homo sapiens	E-MEXP-567	'glioblastoma' vs 'normal'	2.9	6.38775e-05
ENSG00000142583	SLC2A5	homo sapiens	E-GEOD-68086	'breast carcinoma' vs 'normal'	-2.7	1.53972e-11
ENSG00000142583	SLC2A5	homo sapiens	E-GEOD-68086	'non-small cell lung carcinoma' vs 'normal'	-2.5	4.62504e-11
ENSG00000142583	SLC2A5	homo sapiens	E-MTAB-2581	'chronic myelogenous leukemia' vs 'normal' in 'hematopoietic stem cell'	-2.4	0.00330509
ENSG00000142583	SLC2A5	homo sapiens	E-GEOD-68086	'pancreatic adenocarcinoma' vs 'normal'	-2.2	3.5981e-07
ENSG00000142583	SLC2A5	homo sapiens	E-MTAB-2581	'chronic myelogenous leukemia' vs 'normal' in 'common myeloid progenitor'	-2.2	0.000131037
ENSG00000142583	SLC2A5	homo sapiens	E-GEOD-24283	'prostate adenocarcinoma' vs 'normal' in 'prostate'	-2.2	0.000762665
ENSG00000142583	SLC2A5	homo sapiens	E-GEOD-52194	'triple-negative breast cancer; breast carcinoma' vs 'normal'	2.2	0.00166433
ENSG00000142583	SLC2A5	homo sapiens	E-MTAB-5678	'squamous cell carcinoma' vs 'normal'	2	6.81767e-13
ENSG00000142583	SLC2A5	homo sapiens	E-MEXP-567	'astrocytoma' vs 'normal'	1.9	0.0164276
ENSG00000142583	SLC2A5	homo sapiens	E-GEOD-18842	'non-small cell lung cancer' vs 'normal'	1.8	1.31207e-12
ENSG00000142583	SLC2A5	homo sapiens	E-GEOD-50161	'medulloblastoma' vs 'normal'	-1.7	4.13618e-06
ENSG00000142583	SLC2A5	homo sapiens	E-GEOD-52194	'HER2 Positive Breast Carcinoma; breast carcinoma' vs 'normal'	1.7	0.00208239
ENSG00000142583	SLC2A5	homo sapiens	E-GEOD-59612	'contrast-enhancing core; glioma' vs 'normal'	1.5	2.88656e-05
ENSG00000142583	SLC2A5	homo sapiens	E-GEOD-68086	'glioblastoma' vs 'normal'	-1.5	7.6207e-05
ENSG00000142583	SLC2A5	homo sapiens	E-GEOD-22866	'glioblastoma' vs 'control'	1.4	0.00101199
ENSG00000142583	SLC2A5	homo sapiens	E-GEOD-10927	'adrenocortical carcinoma' vs 'normal'	-1.4	0.00413896
ENSG00000142583	SLC2A5	homo sapiens	E-GEOD-95132	'primary tumor' vs 'adjacent non-tumor colon' in 'colorectal cancer'	-1.4	0.00466563
ENSG00000142583	SLC2A5	homo sapiens	E-GEOD-59612	'non-enhancing margin; glioma' vs 'normal'	1.3	7.6589e-06
ENSG00000142583	SLC2A5	homo sapiens	E-GEOD-66354	'pilocytic astrocytoma' vs 'normal'	1.3	4.79518e-05
ENSG00000142583	SLC2A5	homo sapiens	E-MTAB-4054	'esophageal adenocarcinoma' vs 'normal'	-1.3	0.00168351
ENSG00000142583	SLC2A5	homo sapiens	E-GEOD-50161	'Astrocytoma, Pilocytic' vs 'normal'	1.2	9.30172e-05
ENSG00000142583	SLC2A5	homo sapiens	E-GEOD-6691	'chronic lymphocytic leukemia' vs 'normal' in 'B lymphocytes'	-1.2	0.000170991
ENSG00000142583	SLC2A5	homo sapiens	E-GEOD-66354	'atypical teratoid/rhabdoid tumor' vs 'normal'	-1.2	0.000465888
ENSG00000160326	SLC2A6	homo sapiens	E-MTAB-4054	'esophageal adenocarcinoma' vs 'normal'	3	1.8915e-11
ENSG00000160326	SLC2A6	homo sapiens	E-GEOD-68086	'breast carcinoma' vs 'normal'	-2.8	8.84255e-11
ENSG00000160326	SLC2A6	homo sapiens	E-GEOD-68086	'pancreatic adenocarcinoma' vs 'normal'	-2.5	1.37753e-07
ENSG00000160326	SLC2A6	homo sapiens	E-GEOD-51415	'tongue squamous cell carcinoma' vs 'normal' in 'vehicle'	-2.4	2.096e-14
ENSG00000160326	SLC2A6	homo sapiens	E-GEOD-35493	'medulloblastoma, large-cell' vs 'normal'	-2.3	1.97574e-06
ENSG00000160326	SLC2A6	homo sapiens	E-GEOD-52194	'HER2 Positive Breast Carcinoma; breast carcinoma' vs 'normal'	2.3	0.000951677
ENSG00000160326	SLC2A6	homo sapiens	E-GEOD-68086	'colorectal carcinoma' vs 'normal'	-2.2	6.15805e-07
ENSG00000160326	SLC2A6	homo sapiens	E-MTAB-5678	'squamous cell carcinoma' vs 'normal'	2.1	4.55605e-06
ENSG00000160326	SLC2A6	homo sapiens	E-GEOD-68086	'non-small cell lung carcinoma' vs 'normal'	-2.1	5.02284e-06
ENSG00000160326	SLC2A6	homo sapiens	E-GEOD-59612	'contrast-enhancing core; glioma' vs 'normal'	-1.8	2.44011e-22
ENSG00000160326	SLC2A6	homo sapiens	E-GEOD-35493	'medulloblastoma' vs 'normal'	-1.8	3.9379e-07
ENSG00000160326	SLC2A6	homo sapiens	E-GEOD-35493	'atypical teratoid / rhabdoid tumor' vs 'normal'	-1.7	7.20083e-07
ENSG00000160326	SLC2A6	homo sapiens	E-GEOD-68086	'glioblastoma' vs 'normal'	-1.7	8.10941e-05
ENSG00000160326	SLC2A6	homo sapiens	E-GEOD-66354	'atypical teratoid/rhabdoid tumor' vs 'normal'	-1.6	2.26667e-09
ENSG00000160326	SLC2A6	homo sapiens	E-GEOD-50161	'medulloblastoma' vs 'normal'	-1.6	3.57401e-09
ENSG00000160326	SLC2A6	homo sapiens	E-GEOD-52194	'triple-negative breast cancer; breast carcinoma' vs 'normal'	1.6	0.00206088
ENSG00000160326	SLC2A6	homo sapiens	E-GEOD-64912	'papillary thyroid carcinoma' vs 'normal'	1.6	0.0338256
ENSG00000160326	SLC2A6	homo sapiens	E-GEOD-63569	'myelodysplastic syndrome; SF3B1 mutated K700E' vs 'normal'	-1.5	0.040236
ENSG00000160326	SLC2A6	homo sapiens	E-GEOD-52194	'non-triple-negative breast cancer; breast carcinoma' vs 'normal'	1.3	0.0486694
ENSG00000160326	SLC2A6	homo sapiens	E-GEOD-54002	'breast cancer' vs 'normal'	1.2	8.16091e-09
ENSG00000160326	SLC2A6	homo sapiens	E-MEXP-3628	'osteosarcoma' vs 'normal'	-1.2	0.000111221
ENSG00000160326	SLC2A6	homo sapiens	E-GEOD-35493	'glioblastoma' vs 'normal'	-1.2	0.0025101
ENSG00000160326	SLC2A6	homo sapiens	E-GEOD-50161	'glioblastoma' vs 'normal'	-1.1	2.84749e-05
ENSG00000197241	SLC2A7	homo sapiens	E-GEOD-68086	'colorectal carcinoma' vs 'normal'	-3.8	4.46929e-14
ENSG00000197241	SLC2A7	homo sapiens	E-GEOD-52194	'triple-negative breast cancer; breast carcinoma' vs 'normal'	3.7	0.0147034
ENSG00000197241	SLC2A7	homo sapiens	E-GEOD-68086	'breast carcinoma' vs 'normal'	-3.3	2.98186e-11
ENSG00000197241	SLC2A7	homo sapiens	E-GEOD-68086	'pancreatic adenocarcinoma' vs 'normal'	-3.3	3.39541e-10
ENSG00000197241	SLC2A7	homo sapiens	E-GEOD-52194	'non-triple-negative breast cancer; breast carcinoma' vs 'normal'	3.2	0.0262981
ENSG00000197241	SLC2A7	homo sapiens	E-GEOD-68086	'non-small cell lung carcinoma' vs 'normal'	-2.6	5.72382e-08
ENSG00000197241	SLC2A7	homo sapiens	E-GEOD-68086	'glioblastoma' vs 'normal'	-2.3	1.94132e-06
ENSG00000136856	SLC2A8	homo sapiens	E-MTAB-5678	'squamous cell carcinoma' vs 'normal'	2	1.04067e-17
ENSG00000136856	SLC2A8	homo sapiens	E-GEOD-51415	'tongue squamous cell carcinoma' vs 'normal' in 'vehicle'	-1.2	0.00108113
ENSG00000109667	SLC2A9	homo sapiens	E-GEOD-48812	'DMSO; prostate carcinoma' at '24 hour' vs 'DMSO; normal' at '24 hour'	-6.9	3.56209e-122
ENSG00000109667	SLC2A9	homo sapiens	E-GEOD-48812	'DMSO; prostate carcinoma' at '6 hour' vs 'DMSO; normal' at '6 hour'	-6.3	6.77824e-77
ENSG00000109667	SLC2A9	homo sapiens	E-GEOD-68086	'breast carcinoma' vs 'normal'	-1.9	5.37508e-08
ENSG00000109667	SLC2A9	homo sapiens	E-GEOD-68086	'colorectal carcinoma' vs 'normal'	-1.7	8.47122e-07
ENSG00000109667	SLC2A9	homo sapiens	E-MTAB-5678	'squamous cell carcinoma' vs 'normal'	1.6	3.0109e-07
ENSG00000109667	SLC2A9	homo sapiens	E-GEOD-68086	'non-small cell lung carcinoma' vs 'normal'	-1.5	1.87153e-05
ENSG00000109667	SLC2A9	homo sapiens	E-GEOD-52194	'non-triple-negative breast cancer; breast carcinoma' vs 'normal'	-1.5	0.000268708
ENSG00000109667	SLC2A9	homo sapiens	E-GEOD-24283	'prostate adenocarcinoma' vs 'normal' in 'prostate'	-1.5	0.0324616
ENSG00000109667	SLC2A9	homo sapiens	E-GEOD-51415	'tongue squamous cell carcinoma' vs 'normal' in 'vehicle'	-1.4	2.47396e-06
ENSG00000109667	SLC2A9	homo sapiens	E-TABM-282	'clear cell renal carcinoma' vs 'normal'	-1.4	0.000167364
ENSG00000109667	SLC2A9	homo sapiens	E-GEOD-59612	'contrast-enhancing core; glioma' vs 'normal'	1.3	3.91437e-09
ENSG00000109667	SLC2A9	homo sapiens	E-GEOD-68086	'pancreatic adenocarcinoma' vs 'normal'	-1.3	0.000512395
ENSG00000109667	SLC2A9	homo sapiens	E-GEOD-44077	'lung carcinoma' vs 'normal'	-1.1	2.19399e-17
ENSG00000197496	SLC2A10	homo sapiens	E-GEOD-21750	'malignant mesothelioma; wild type' vs 'normal; wild type'	-6.2	2.90326e-09
ENSG00000197496	SLC2A10	homo sapiens	E-GEOD-51415	'tongue squamous cell carcinoma' vs 'normal' in 'vehicle'	-4.8	5.10185e-16
ENSG00000197496	SLC2A10	homo sapiens	E-GEOD-68086	'breast carcinoma' vs 'normal'	-3.8	6.84677e-13
ENSG00000197496	SLC2A10	homo sapiens	E-GEOD-68086	'colorectal carcinoma' vs 'normal'	-3.3	6.14629e-09
ENSG00000197496	SLC2A10	homo sapiens	E-GEOD-31138	'invasive ductal carcinoma' vs 'normal'	3.3	0.0419777
ENSG00000197496	SLC2A10	homo sapiens	E-GEOD-40595	'ovarian cancer' vs 'normal' in 'stromal cell'	3.2	8.43729e-07
ENSG00000197496	SLC2A10	homo sapiens	E-GEOD-68086	'pancreatic adenocarcinoma' vs 'normal'	-3.1	4.25153e-07
ENSG00000197496	SLC2A10	homo sapiens	E-GEOD-19279	'pancreatic ductal adenocarcinoma liver metastasis' vs 'normal' in 'liver'	-2.8	0.00193052
ENSG00000197496	SLC2A10	homo sapiens	E-GEOD-3325	'metastatic prostate cancer' vs 'benign prostate tumor'	-2.6	0.0465176
ENSG00000197496	SLC2A10	homo sapiens	E-GEOD-59612	'contrast-enhancing core; glioma' vs 'normal'	2.4	4.67735e-39
ENSG00000197496	SLC2A10	homo sapiens	E-GEOD-26966	'pituitary cancer' vs 'normal'	-2.4	2.8584e-06
ENSG00000197496	SLC2A10	homo sapiens	E-GEOD-52194	'non-triple-negative breast cancer; breast carcinoma' vs 'normal'	2.3	1.88059e-08
ENSG00000197496	SLC2A10	homo sapiens	E-MEXP-2351	'subependymal giant cell astrocytoma' vs 'normal'	2.2	0.0128805
ENSG00000197496	SLC2A10	homo sapiens	E-MTAB-3073	'glioblastoma multiforme' vs 'normal'	1.9	3.24959e-17
ENSG00000197496	SLC2A10	homo sapiens	E-GEOD-35493	'glioblastoma' vs 'normal'	1.9	1.05194e-05
ENSG00000197496	SLC2A10	homo sapiens	E-GEOD-68086	'non-small cell lung carcinoma' vs 'normal'	-1.9	0.00018793
ENSG00000197496	SLC2A10	homo sapiens	E-GEOD-52194	'HER2 Positive Breast Carcinoma; breast carcinoma' vs 'normal'	1.9	0.011629
ENSG00000197496	SLC2A10	homo sapiens	E-GEOD-19249	'colon cancer' vs 'normal' in 'colon; Formalin-fixed paraffin-embedded tissue'	-1.9	0.0320296
ENSG00000197496	SLC2A10	homo sapiens	E-MEXP-567	'astrocytoma' vs 'normal'	1.9	0.0463706
ENSG00000197496	SLC2A10	homo sapiens	E-GEOD-50161	'glioblastoma' vs 'normal'	1.8	2.0486e-05
ENSG00000197496	SLC2A10	homo sapiens	E-GEOD-21422	'ductal carcinoma in situ' vs 'normal'	1.7	0.00238638
ENSG00000197496	SLC2A10	homo sapiens	E-MEXP-567	'glioblastoma' vs 'normal'	1.6	0.0198103
ENSG00000197496	SLC2A10	homo sapiens	E-GEOD-66354	'pilocytic astrocytoma' vs 'normal'	1.5	1.30432e-06
ENSG00000197496	SLC2A10	homo sapiens	E-GEOD-50161	'Astrocytoma, Pilocytic' vs 'normal'	1.5	1.49714e-06
ENSG00000197496	SLC2A10	homo sapiens	E-GEOD-21422	'invasive ductal carcinoma' vs 'normal'	1.5	0.0260079
ENSG00000197496	SLC2A10	homo sapiens	E-GEOD-19249	'lung cancer' vs 'normal' in 'lung; Formalin-fixed paraffin-embedded tissue'	-1.4	0.0191471
ENSG00000197496	SLC2A10	homo sapiens	E-GEOD-59612	'non-enhancing margin; glioma' vs 'normal'	1.3	1.95107e-07
ENSG00000197496	SLC2A10	homo sapiens	E-GEOD-22866	'glioblastoma' vs 'control'	1.3	1.91183e-05
ENSG00000197496	SLC2A10	homo sapiens	E-MTAB-4054	'esophageal adenocarcinoma' vs 'normal'	1.2	0.000306184
ENSG00000133460	SLC2A11	homo sapiens	E-GEOD-48812	'DMSO; prostate carcinoma' at '6 hour' vs 'DMSO; normal' at '6 hour'	1.7	0.0361447
ENSG00000133460	SLC2A11	homo sapiens	E-GEOD-40595	'ovarian cancer' vs 'normal' in 'stromal cell'	1.3	1.48268e-05
ENSG00000133460	SLC2A11	homo sapiens	E-GEOD-51415	'tongue squamous cell carcinoma' vs 'normal' in 'vehicle'	1.3	0.000808597
ENSG00000133460	SLC2A11	homo sapiens	E-GEOD-59612	'contrast-enhancing core; glioma' vs 'normal'	-1.2	6.65577e-08
ENSG00000133460	SLC2A11	homo sapiens	E-GEOD-35493	'medulloblastoma, large-cell' vs 'normal'	-1.2	0.000180157
ENSG00000133460	SLC2A11	homo sapiens	E-GEOD-66354	'atypical teratoid/rhabdoid tumor' vs 'normal'	-1.1	4.43666e-06
ENSG00000146411	SLC2A12	homo sapiens	E-GEOD-68086	'pancreatic adenocarcinoma' vs 'normal'	-4	1.2422e-10
ENSG00000146411	SLC2A12	homo sapiens	E-GEOD-68086	'breast carcinoma' vs 'normal'	-3.4	4.04708e-09
ENSG00000146411	SLC2A12	homo sapiens	E-GEOD-48812	'DMSO; prostate carcinoma' at '6 hour' vs 'DMSO; normal' at '6 hour'	3.4	0.0125186
ENSG00000146411	SLC2A12	homo sapiens	E-GEOD-19826	'gastric carcinoma; tumor' vs 'normal; normal'	-3.2	0.0166693
ENSG00000146411	SLC2A12	homo sapiens	E-TABM-282	'clear cell renal carcinoma' vs 'normal'	-2.9	9.20088e-12
ENSG00000146411	SLC2A12	homo sapiens	E-GEOD-52194	'non-triple-negative breast cancer; breast carcinoma' vs 'normal'	-2.9	6.98121e-09
ENSG00000146411	SLC2A12	homo sapiens	E-GEOD-52194	'HER2 Positive Breast Carcinoma; breast carcinoma' vs 'normal'	-2.3	1.01145e-05
ENSG00000146411	SLC2A12	homo sapiens	E-GEOD-19826	'gastric carcinoma; tumor' vs 'gastric carcinoma; adjacent normal tissue'	-2.1	0.0221129
ENSG00000146411	SLC2A12	homo sapiens	E-GEOD-68086	'colorectal carcinoma' vs 'normal'	-1.9	0.00216462
ENSG00000146411	SLC2A12	homo sapiens	E-GEOD-54002	'breast cancer' vs 'normal'	-1.7	1.03794e-09
ENSG00000146411	SLC2A12	homo sapiens	E-GEOD-35493	'medulloblastoma, large-cell' vs 'normal'	-1.7	0.000106459
ENSG00000146411	SLC2A12	homo sapiens	E-GEOD-21354	'oligodendroglioma' vs 'normal'	-1.7	0.00636269
ENSG00000146411	SLC2A12	homo sapiens	E-MTAB-4054	'esophageal adenocarcinoma' vs 'normal'	-1.6	0.000194217
ENSG00000146411	SLC2A12	homo sapiens	E-MEXP-3628	'osteosarcoma' vs 'normal'	-1.6	0.0337484
ENSG00000146411	SLC2A12	homo sapiens	E-GEOD-43458	'smoker; lung adenocarcinoma' vs 'never smoked; normal'	-1.5	9.25281e-15
ENSG00000146411	SLC2A12	homo sapiens	E-GEOD-51415	'tongue squamous cell carcinoma' vs 'normal' in 'vehicle'	1.5	2.33142e-08
ENSG00000146411	SLC2A12	homo sapiens	E-MTAB-5678	'squamous cell carcinoma' vs 'normal'	-1.5	7.80248e-07
ENSG00000146411	SLC2A12	homo sapiens	E-GEOD-35493	'medulloblastoma' vs 'normal'	-1.5	7.72268e-06
ENSG00000146411	SLC2A12	homo sapiens	E-GEOD-21354	'astrocytic glioma' vs 'normal'	-1.4	0.0086435
ENSG00000146411	SLC2A12	homo sapiens	E-GEOD-44077	'lung carcinoma' vs 'normal'	-1.3	6.35115e-10
ENSG00000146411	SLC2A12	homo sapiens	E-GEOD-50161	'medulloblastoma' vs 'normal'	-1.3	2.06421e-07
ENSG00000146411	SLC2A12	homo sapiens	E-GEOD-35493	'glioblastoma' vs 'normal'	-1.3	7.26027e-05
ENSG00000146411	SLC2A12	homo sapiens	E-GEOD-50161	'glioblastoma' vs 'normal'	-1.2	4.73936e-07
ENSG00000146411	SLC2A12	homo sapiens	E-GEOD-35493	'primitive neuroectodermal tumor' vs 'normal'	-1.2	0.0128507
ENSG00000151229	SLC2A13	homo sapiens	E-GEOD-35493	'medulloblastoma, large-cell' vs 'normal'	-5.1	7.99402e-05
ENSG00000151229	SLC2A13	homo sapiens	E-GEOD-35493	'medulloblastoma' vs 'normal'	-3.5	1.15123e-05
ENSG00000151229	SLC2A13	homo sapiens	E-GEOD-50161	'medulloblastoma' vs 'normal'	-3.3	1.72164e-07
ENSG00000151229	SLC2A13	homo sapiens	E-GEOD-35493	'atypical teratoid / rhabdoid tumor' vs 'normal'	-3.2	1.78802e-06
ENSG00000151229	SLC2A13	homo sapiens	E-GEOD-66354	'atypical teratoid/rhabdoid tumor' vs 'normal'	-2.9	9.9924e-07
ENSG00000151229	SLC2A13	homo sapiens	E-GEOD-35493	'glioblastoma' vs 'normal'	-2.7	0.00106708
ENSG00000151229	SLC2A13	homo sapiens	E-GEOD-35493	'primitive neuroectodermal tumor' vs 'normal'	-2.5	0.0184676
ENSG00000151229	SLC2A13	homo sapiens	E-MTAB-3073	'glioblastoma multiforme' vs 'normal'	-2.2	2.10148e-21
ENSG00000151229	SLC2A13	homo sapiens	E-GEOD-59612	'contrast-enhancing core; glioma' vs 'normal'	-2.2	7.59137e-11
ENSG00000151229	SLC2A13	homo sapiens	E-MTAB-4054	'esophageal adenocarcinoma' vs 'normal'	2	4.18224e-13
ENSG00000151229	SLC2A13	homo sapiens	E-GEOD-68086	'pancreatic adenocarcinoma' vs 'normal'	-2	9.10919e-07
ENSG00000151229	SLC2A13	homo sapiens	E-MTAB-3073	'astrocytoma' vs 'normal'	-1.9	3.2133e-14
ENSG00000151229	SLC2A13	homo sapiens	E-GEOD-22866	'glioblastoma' vs 'control'	-1.9	1.0956e-06
ENSG00000151229	SLC2A13	homo sapiens	E-GEOD-52194	'HER2 Positive Breast Carcinoma; breast carcinoma' vs 'normal'	1.9	7.9335e-05
ENSG00000151229	SLC2A13	homo sapiens	E-MEXP-3628	'osteosarcoma' vs 'normal'	1.9	0.00305941
ENSG00000151229	SLC2A13	homo sapiens	E-GEOD-21354	'astrocytic glioma' vs 'normal'	-1.7	0.00191095
ENSG00000151229	SLC2A13	homo sapiens	E-GEOD-44077	'lung carcinoma' vs 'normal'	1.6	4.57217e-26
ENSG00000151229	SLC2A13	homo sapiens	E-MTAB-5678	'squamous cell carcinoma' vs 'normal'	-1.5	2.17165e-07
ENSG00000151229	SLC2A13	homo sapiens	E-GEOD-68086	'breast carcinoma' vs 'normal'	-1.5	4.52212e-05
ENSG00000151229	SLC2A13	homo sapiens	E-GEOD-50161	'glioblastoma' vs 'normal'	-1.5	0.000772664
ENSG00000151229	SLC2A13	homo sapiens	E-MTAB-3073	'oligodendroglioma' vs 'normal'	-1.4	4.77383e-08
ENSG00000151229	SLC2A13	homo sapiens	E-GEOD-19280	'pancreatic ductal adenocarcinoma liver metastasis' vs 'normal' in 'liver'	-1.4	0.0038778
ENSG00000151229	SLC2A13	homo sapiens	E-GEOD-52194	'non-triple-negative breast cancer; breast carcinoma' vs 'normal'	1.4	0.0092415
ENSG00000151229	SLC2A13	homo sapiens	E-GEOD-50161	'Astrocytoma, Pilocytic' vs 'normal'	-1.2	0.0120279
ENSG00000151229	SLC2A13	homo sapiens	E-GEOD-66354	'pilocytic astrocytoma' vs 'normal'	-1.2	0.0125018
ENSG00000173262	SLC2A14	homo sapiens	E-GEOD-68086	'colorectal carcinoma' vs 'normal'	-3	1.08307e-14
ENSG00000173262	SLC2A14	homo sapiens	E-MTAB-4054	'esophageal adenocarcinoma' vs 'normal'	2.9	0.00355348
ENSG00000173262	SLC2A14	homo sapiens	E-GEOD-68086	'breast carcinoma' vs 'normal'	-2.8	3.541e-13
ENSG00000173262	SLC2A14	homo sapiens	E-MTAB-6214	'metastatic melanoma; non-responder' vs 'normal; not applicable'	-2.7	0.0113548
ENSG00000173262	SLC2A14	homo sapiens	E-GEOD-68086	'non-small cell lung carcinoma' vs 'normal'	-2.1	3.61027e-08
ENSG00000173262	SLC2A14	homo sapiens	E-GEOD-59612	'non-enhancing margin; glioma' vs 'normal'	-1.7	0.000291487
ENSG00000173262	SLC2A14	homo sapiens	E-GEOD-34015	'MALT lymphoma' vs 'normal'	1.7	0.00606443
ENSG00000173262	SLC2A14	homo sapiens	E-GEOD-51415	'tongue squamous cell carcinoma' vs 'normal' in 'vehicle'	-1.6	0.0157838
ENSG00000173262	SLC2A14	homo sapiens	E-GEOD-68086	'pancreatic adenocarcinoma' vs 'normal'	-1.5	0.000169505
ENSG00000173262	SLC2A14	homo sapiens	E-GEOD-59612	'contrast-enhancing core; glioma' vs 'normal'	-1.4	0.00125528
ENSG00000173262	SLC2A14	homo sapiens	E-GEOD-68086	'glioblastoma' vs 'normal'	-1.3	0.000950453

### Sheet: HK
Gene	Name	Species	Experiment accession	Comparison	log_2 fold change	Adjusted p-value	t-statistic
ENSG00000156515	HK1	homo sapiens	E-GEOD-40595	'ovarian cancer' vs 'normal' in 'stromal cell'	2.7	5.71347e-09
ENSG00000156515	HK1	homo sapiens	E-MTAB-4054	'esophageal adenocarcinoma' vs 'normal'	-1.9	2.76476e-14
ENSG00000156515	HK1	homo sapiens	E-GEOD-22866	'glioblastoma' vs 'control'	-1.8	2.72084e-10
ENSG00000156515	HK1	homo sapiens	E-GEOD-63569	'myelodysplastic syndrome; SF3B1 mutated K700E' vs 'normal'	1.6	1.94097e-05
ENSG00000156515	HK1	homo sapiens	E-GEOD-68086	'breast carcinoma' vs 'normal'	1.5	1.59088e-25
ENSG00000156515	HK1	homo sapiens	E-GEOD-59612	'contrast-enhancing core; glioma' vs 'normal'	-1.4	2.63907e-13
ENSG00000156515	HK1	homo sapiens	E-GEOD-52194	'HER2 Positive Breast Carcinoma; breast carcinoma' vs 'normal'	-1.4	6.80924e-05
ENSG00000156515	HK1	homo sapiens	E-GEOD-68086	'colorectal carcinoma' vs 'normal'	1.3	2.67361e-18
ENSG00000156515	HK1	homo sapiens	E-GEOD-68086	'non-small cell lung carcinoma' vs 'normal'	1.2	1.06595e-14
ENSG00000156515	HK1	homo sapiens	E-GEOD-19279	'pancreatic ductal adenocarcinoma liver metastasis' vs 'normal' in 'liver'	1.2	0.0226873
ENSG00000156515	HK1	homo sapiens	E-GEOD-19665	'cancer tissue' vs 'surrounding noncancerous tissue' in 'hepatitis C virus induced hepatocellular carcinoma'	-1.1	0.00254194
ENSG00000156515	HK1	homo sapiens	E-GEOD-21354	'astrocytic glioma' vs 'normal'	-1.1	0.0025585
ENSG00000156515	HK1	homo sapiens	E-GEOD-1420	'esophageal adenocarcinoma' vs 'normal'	-1.1	0.0158329
ENSG00000156515	HK1	homo sapiens	E-GEOD-19665	'cancer tissue' vs 'surrounding noncancerous tissue' in 'hepatitis B virus induced hepatocellular carcinoma'	-1.1	0.0326695
ENSG00000156515	HK1	homo sapiens	E-MTAB-3073	'astrocytoma' vs 'normal'	-1	2.81941e-21
ENSG00000156515	HK1	homo sapiens	E-MTAB-3073	'oligodendroglioma' vs 'normal'	-1	8.7839e-15
ENSG00000156515	HK1	homo sapiens	E-GEOD-68086	'pancreatic adenocarcinoma' vs 'normal'	1	1.25069e-11
ENSG00000156515	HK1	homo sapiens	E-GEOD-59612	'non-enhancing margin; glioma' vs 'normal'	-1	0.000729794
ENSG00000156515	HK1	homo sapiens	E-GEOD-16515	'pancreatic cancer' vs 'normal'	1	0.000848076
ENSG00000156515	HK1	homo sapiens	E-GEOD-35493	'medulloblastoma, large-cell' vs 'normal'	-1	0.00105855
ENSG00000156515	HK1	homo sapiens	E-GEOD-52194	'triple-negative breast cancer; breast carcinoma' vs 'normal'	-1	0.0224531
ENSG00000159399	HK2	homo sapiens	E-TABM-282	'clear cell renal carcinoma' vs 'normal'	3.6	2.62058e-11
ENSG00000159399	HK2	homo sapiens	E-GEOD-59612	'contrast-enhancing core; glioma' vs 'normal'	3.3	9.38764e-21
ENSG00000159399	HK2	homo sapiens	E-MTAB-5762	'uterine leiomyosarcoma' vs 'normal'	3.3	0.00281438
ENSG00000159399	HK2	homo sapiens	E-GEOD-16515	'pancreatic cancer' vs 'normal'	2.4	1.14802e-08
ENSG00000159399	HK2	homo sapiens	E-GEOD-35493	'medulloblastoma, large-cell' vs 'normal'	2.4	0.000952118
ENSG00000159399	HK2	homo sapiens	E-MTAB-5678	'squamous cell carcinoma' vs 'normal'	2.3	1.75595e-15
ENSG00000159399	HK2	homo sapiens	E-GEOD-44077	'lung carcinoma' vs 'normal'	-1.8	3.92467e-18
ENSG00000159399	HK2	homo sapiens	E-GEOD-68086	'breast carcinoma' vs 'normal'	-1.8	8.96608e-06
ENSG00000159399	HK2	homo sapiens	E-MEXP-3628	'osteosarcoma' vs 'normal'	-1.8	0.00308311
ENSG00000159399	HK2	homo sapiens	E-GEOD-59612	'non-enhancing margin; glioma' vs 'normal'	1.7	2.08745e-06
ENSG00000159399	HK2	homo sapiens	E-GEOD-68086	'non-small cell lung carcinoma' vs 'normal'	-1.7	1.15419e-05
ENSG00000159399	HK2	homo sapiens	E-GEOD-64912	'papillary thyroid carcinoma' vs 'normal'	1.7	2.65545e-05
ENSG00000159399	HK2	homo sapiens	E-GEOD-66354	'atypical teratoid/rhabdoid tumor' vs 'normal'	1.7	7.91292e-05
ENSG00000159399	HK2	homo sapiens	E-GEOD-50161	'glioblastoma' vs 'normal'	1.7	0.000142841
ENSG00000159399	HK2	homo sapiens	E-MTAB-3073	'glioblastoma multiforme' vs 'normal'	1.6	1.41533e-13
ENSG00000159399	HK2	homo sapiens	E-GEOD-68086	'colorectal carcinoma' vs 'normal'	-1.6	5.77365e-05
ENSG00000159399	HK2	homo sapiens	E-GEOD-35493	'atypical teratoid / rhabdoid tumor' vs 'normal'	1.5	0.000873996
ENSG00000159399	HK2	homo sapiens	E-GEOD-21750	'malignant mesothelioma; wild type' vs 'normal; wild type'	-1.4	2.71197e-07
ENSG00000159399	HK2	homo sapiens	E-GEOD-19249	'lung cancer' vs 'normal' in 'lung; Fresh-frozen tissue'	1.4	4.62262e-05
ENSG00000159399	HK2	homo sapiens	E-GEOD-48850	'papillary thyroid carcinoma' vs 'normal'	1.4	0.000412218
ENSG00000159399	HK2	homo sapiens	E-GEOD-50161	'medulloblastoma' vs 'normal'	1.4	0.00804653
ENSG00000159399	HK2	homo sapiens	E-GEOD-10927	'adrenocortical carcinoma' vs 'normal'	1.4	0.0103693
ENSG00000159399	HK2	homo sapiens	E-GEOD-68086	'pancreatic adenocarcinoma' vs 'normal'	-1.3	0.00456715
ENSG00000159399	HK2	homo sapiens	E-GEOD-19279	'primary pancreatic ductal adenocarcinoma' vs 'normal' in 'pancreas'	1.3	0.0217249
ENSG00000159399	HK2	homo sapiens	E-GEOD-19279	'pancreatic ductal adenocarcinoma liver metastasis' vs 'normal' in 'liver'	1.2	0.00116681
ENSG00000159399	HK2	homo sapiens	E-GEOD-22866	'glioblastoma' vs 'control'	1.2	0.0047982
ENSG00000159399	HK2	homo sapiens	E-GEOD-66354	'pilocytic astrocytoma' vs 'normal'	1.2	0.0104148
ENSG00000159399	HK2	homo sapiens	E-GEOD-50161	'Astrocytoma, Pilocytic' vs 'normal'	1.2	0.0112031
ENSG00000159399	HK2	homo sapiens	E-GEOD-45581	'non-inflammatory breast cancer' vs 'normal'	1.2	0.0446976
ENSG00000159399	HK2	homo sapiens	E-GEOD-40595	'ovarian cancer' vs 'normal' in 'epithelial cell'	1.1	0.00697017
ENSG00000159399	HK2	homo sapiens	E-GEOD-43288	'pancreatic cancer' vs 'normal' on 'Affymetrix GeneChip Human Genome HG-U133A [HG-U133A]' on 'Affymetrix GeneChip Human Genome HG-U133A [HG-U133A]'	1.1	0.0296588
ENSG00000159399	HK2	homo sapiens	E-GEOD-35008	'acute myeloid leukemia' vs 'normal' in 'granulocytic monocytic progenitor'	1	0.00397002
ENSG00000160883	HK3	homo sapiens	E-GEOD-52194	'triple-negative breast cancer; breast carcinoma' vs 'normal'	4.1	2.63434e-09
ENSG00000160883	HK3	homo sapiens	E-MTAB-4054	'esophageal adenocarcinoma' vs 'normal'	3.9	1.90909e-16
ENSG00000160883	HK3	homo sapiens	E-GEOD-52194	'HER2 Positive Breast Carcinoma; breast carcinoma' vs 'normal'	3.8	6.1579e-06
ENSG00000160883	HK3	homo sapiens	E-GEOD-52194	'non-triple-negative breast cancer; breast carcinoma' vs 'normal'	3.1	2.56072e-05
ENSG00000160883	HK3	homo sapiens	E-GEOD-59612	'contrast-enhancing core; glioma' vs 'normal'	3	2.36024e-17
ENSG00000160883	HK3	homo sapiens	E-MEXP-3628	'osteosarcoma' vs 'normal'	-2.7	0.000213019
ENSG00000160883	HK3	homo sapiens	E-GEOD-18842	'non-small cell lung cancer' vs 'normal'	-1.7	1.59253e-19
ENSG00000160883	HK3	homo sapiens	E-GEOD-68086	'colorectal carcinoma' vs 'normal'	-1.5	1.04922e-05
ENSG00000160883	HK3	homo sapiens	E-GEOD-68086	'non-small cell lung carcinoma' vs 'normal'	-1.5	2.03547e-05
ENSG00000160883	HK3	homo sapiens	E-GEOD-59612	'non-enhancing margin; glioma' vs 'normal'	1.4	2.7176e-05
ENSG00000160883	HK3	homo sapiens	E-GEOD-68086	'breast carcinoma' vs 'normal'	-1.4	6.00815e-05
ENSG00000160883	HK3	homo sapiens	E-GEOD-22866	'glioblastoma' vs 'control'	1.4	0.000275262
ENSG00000160883	HK3	homo sapiens	E-GEOD-34015	'MALT lymphoma' vs 'normal'	1.4	0.00664443
ENSG00000160883	HK3	homo sapiens	E-GEOD-19665	'cancer tissue' vs 'surrounding noncancerous tissue' in 'hepatitis C virus induced hepatocellular carcinoma'	-1.1	0.00132881
ENSG00000160883	HK3	homo sapiens	E-GEOD-68086	'pancreatic adenocarcinoma' vs 'normal'	-1	0.000863171
ENSG00000160883	HK3	homo sapiens	E-GEOD-19665	'cancer tissue' vs 'surrounding noncancerous tissue' in 'hepatitis B virus induced hepatocellular carcinoma'	-1	0.0205422
ENSG00000106633	GCK (HK4)	homo sapiens	E-GEOD-68086	'pancreatic adenocarcinoma' vs 'normal'	-3.7	1.99e-09
ENSG00000106633	GCK (HK4)	homo sapiens	E-GEOD-68086	'breast carcinoma' vs 'normal'	-3.5	5.20013e-10
ENSG00000106633	GCK (HK4)	homo sapiens	E-GEOD-52194	'HER2 Positive Breast Carcinoma; breast carcinoma' vs 'normal'	-3.1	0.0451019
ENSG00000106633	GCK (HK4)	homo sapiens	E-GEOD-68086	'colorectal carcinoma' vs 'normal'	-3	5.50222e-08
ENSG00000106633	GCK (HK4)	homo sapiens	E-GEOD-60052	'small cell lung carcinoma' vs 'normal'	2.7	0.00397585
ENSG00000106633	GCK (HK4)	homo sapiens	E-MTAB-4054	'esophageal adenocarcinoma' vs 'normal'	2.2	0.0276403
ENSG00000106633	GCK (HK4)	homo sapiens	E-GEOD-68086	'glioblastoma' vs 'normal'	-2	0.000219055
ENSG00000106633	GCK (HK4)	homo sapiens	E-GEOD-52194	'triple-negative breast cancer; breast carcinoma' vs 'normal'	1.5	0.0457947
ENSG00000106633	GCK (HK4)	homo sapiens	E-GEOD-35493	'primitive neuroectodermal tumor' vs 'normal'	-1.3	0.00153479
ENSG00000106633	GCK (HK4)	homo sapiens	E-GEOD-35493	'atypical teratoid / rhabdoid tumor' vs 'normal'	-1	0.000349272

### Sheet: PFK1
Gene	Name	Species	Experiment accession	Comparison	log_2 fold change	Adjusted p-value	t-statistic
ENSG00000141959	PFKL	homo sapiens	E-MTAB-5678	'squamous cell carcinoma' vs 'normal'	1.8	3.63597e-27
ENSG00000141959	PFKL	homo sapiens	E-GEOD-68086	'non-small cell lung carcinoma' vs 'normal'	1.1	1.57997e-08
ENSG00000141959	PFKL	homo sapiens	E-GEOD-68086	'breast carcinoma' vs 'normal'	1.1	1.59642e-06
ENSG00000141959	PFKL	homo sapiens	E-MTAB-4054	'esophageal adenocarcinoma' vs 'normal'	-1	3.36451e-06
ENSG00000152556	PFKM	homo sapiens	E-GEOD-40595	'ovarian cancer' vs 'normal' in 'epithelial cell'	-2.1	1.27817e-06
ENSG00000152556	PFKM	homo sapiens	E-GEOD-21750	'malignant mesothelioma; wild type' vs 'normal; wild type'	-1.9	8.59045e-08
ENSG00000152556	PFKM	homo sapiens	E-GEOD-19249	'lung cancer' vs 'normal' in 'lung; Fresh-frozen tissue'	-1.7	0.000147699
ENSG00000152556	PFKM	homo sapiens	E-GEOD-22866	'glioblastoma' vs 'control'	-1.1	2.46394e-05
ENSG00000152556	PFKM	homo sapiens	E-GEOD-43288	'pancreatic cancer' vs 'normal' on 'Affymetrix GeneChip Human Genome HG-U133A [HG-U133A]' on 'Affymetrix GeneChip Human Genome HG-U133A [HG-U133A]'	1.1	0.00680968
ENSG00000152556	PFKM	homo sapiens	E-GEOD-35008	'acute myeloid leukemia' vs 'normal' in 'granulocytic monocytic progenitor'	-1.1	0.00760664
ENSG00000152556	PFKM	homo sapiens	E-GEOD-6691	'multiple myeloma' vs 'normal' in 'plasma cells'	1.1	0.00822821
ENSG00000152556	PFKM	homo sapiens	E-GEOD-19279	'primary pancreatic ductal adenocarcinoma' vs 'normal' in 'pancreas'	1.1	0.0119372
ENSG00000152556	PFKM	homo sapiens	E-GEOD-68086	'colorectal carcinoma' vs 'normal'	1	1.52588e-09
ENSG00000152556	PFKM	homo sapiens	E-GEOD-59612	'contrast-enhancing core; glioma' vs 'normal'	-1	9.23254e-07
ENSG00000152556	PFKM	homo sapiens	E-GEOD-40595	'ovarian cancer' vs 'normal' in 'stromal cell'	1	0.0406331
ENSG00000067057	PFKP	homo sapiens	E-GEOD-52194	'non-triple-negative breast cancer; breast carcinoma' vs 'normal'	-2.9	4.08521e-07
ENSG00000067057	PFKP	homo sapiens	E-TABM-282	'clear cell renal carcinoma' vs 'normal'	2.8	1.52513e-09
ENSG00000067057	PFKP	homo sapiens	E-GEOD-40595	'ovarian cancer' vs 'normal' in 'stromal cell'	2.2	1.13486e-05
ENSG00000067057	PFKP	homo sapiens	E-GEOD-48812	'DMSO; prostate carcinoma' at '6 hour' vs 'DMSO; normal' at '6 hour'	-2.2	1.15425e-05
ENSG00000067057	PFKP	homo sapiens	E-GEOD-52194	'HER2 Positive Breast Carcinoma; breast carcinoma' vs 'normal'	-2.1	0.000126456
ENSG00000067057	PFKP	homo sapiens	E-GEOD-18842	'non-small cell lung cancer' vs 'normal'	1.9	3.39366e-24
ENSG00000067057	PFKP	homo sapiens	E-GEOD-48812	'DMSO; prostate carcinoma' at '24 hour' vs 'DMSO; normal' at '24 hour'	-1.9	2.77527e-06
ENSG00000067057	PFKP	homo sapiens	E-GEOD-22866	'glioblastoma' vs 'control'	-1.8	2.0804e-06
ENSG00000067057	PFKP	homo sapiens	E-GEOD-40595	'ovarian cancer' vs 'normal' in 'epithelial cell'	1.8	2.56931e-05
ENSG00000067057	PFKP	homo sapiens	E-GEOD-35493	'medulloblastoma, large-cell' vs 'normal'	-1.8	3.9496e-05
ENSG00000067057	PFKP	homo sapiens	E-GEOD-35493	'medulloblastoma' vs 'normal'	-1.8	0.00154479
ENSG00000067057	PFKP	homo sapiens	E-GEOD-10927	'adrenocortical carcinoma' vs 'normal'	1.8	0.0109826
ENSG00000067057	PFKP	homo sapiens	E-GEOD-16515	'pancreatic cancer' vs 'normal'	1.7	9.65987e-07
ENSG00000067057	PFKP	homo sapiens	E-GEOD-43767	'lung adenocarcinoma' vs 'normal' in 'adult'	1.7	3.16684e-06
ENSG00000067057	PFKP	homo sapiens	E-GEOD-19279	'pancreatic ductal adenocarcinoma liver metastasis' vs 'normal' in 'liver'	1.7	0.0221552
ENSG00000067057	PFKP	homo sapiens	E-GEOD-50161	'medulloblastoma' vs 'normal'	-1.5	0.000231215
ENSG00000067057	PFKP	homo sapiens	E-GEOD-43288	'pancreatic cancer' vs 'normal' on 'Affymetrix GeneChip Human Genome HG-U133A [HG-U133A]' on 'Affymetrix GeneChip Human Genome HG-U133A [HG-U133A]'	1.5	0.00875539
ENSG00000067057	PFKP	homo sapiens	E-GEOD-19279	'primary pancreatic ductal adenocarcinoma' vs 'normal' in 'pancreas'	1.4	0.0249583
ENSG00000067057	PFKP	homo sapiens	E-MTAB-5678	'squamous cell carcinoma' vs 'normal'	1.3	1.53316e-06
ENSG00000067057	PFKP	homo sapiens	E-GEOD-66354	'atypical teratoid/rhabdoid tumor' vs 'normal'	-1.2	3.62312e-06
ENSG00000067057	PFKP	homo sapiens	E-GEOD-68086	'glioblastoma' vs 'normal'	1.1	4.60473e-07
ENSG00000067057	PFKP	homo sapiens	E-GEOD-60052	'small cell lung carcinoma' vs 'normal'	1.1	0.0119794
ENSG00000067057	PFKP	homo sapiens	E-GEOD-21354	'astrocytic glioma' vs 'normal'	-1.1	0.0461815
ENSG00000067057	PFKP	homo sapiens	E-GEOD-44077	'non-small cell lung carcinoma' vs 'normal'	1	8.90421e-13
ENSG00000067057	PFKP	homo sapiens	E-GEOD-43458	'smoker; lung adenocarcinoma' vs 'never smoked; normal'	1	1.72159e-08
ENSG00000067057	PFKP	homo sapiens	E-GEOD-68086	'breast carcinoma' vs 'normal'	1	3.54219e-06
ENSG00000067057	PFKP	homo sapiens	E-GEOD-68086	'pancreatic adenocarcinoma' vs 'normal'	1	1.67713e-05
ENSG00000067057	PFKP	homo sapiens	E-GEOD-19249	'lung cancer' vs 'normal' in 'lung; Fresh-frozen tissue'	-1	0.00820258
ENSG00000067057	PFKP	homo sapiens	E-GEOD-35493	'atypical teratoid / rhabdoid tumor' vs 'normal'	-1	0.0182451

### Sheet: PK
Gene	Name	Species	Experiment accession	Comparison	log_2 fold change	Adjusted p-value	t-statistic
ENSG00000067225	PKM (PKM2)	homo sapiens	E-GEOD-19279	'pancreatic ductal adenocarcinoma liver metastasis' vs 'normal' in 'liver'	3	0.00396838
ENSG00000067225	PKM (PKM2)	homo sapiens	E-GEOD-35493	'glioblastoma' vs 'normal'	1.9	5.4858e-05
ENSG00000067225	PKM (PKM2)	homo sapiens	E-GEOD-19249	'colon cancer' vs 'normal' in 'colon; Formalin-fixed paraffin-embedded tissue'	1.9	0.0166293
ENSG00000067225	PKM (PKM2)	homo sapiens	E-MTAB-5678	'squamous cell carcinoma' vs 'normal'	1.8	2.61461e-10
ENSG00000067225	PKM (PKM2)	homo sapiens	E-GEOD-35493	'atypical teratoid / rhabdoid tumor' vs 'normal'	1.8	2.57634e-06
ENSG00000067225	PKM (PKM2)	homo sapiens	E-GEOD-19249	'lung cancer' vs 'normal' in 'lung; Fresh-frozen tissue'	1.8	0.0014394
ENSG00000067225	PKM (PKM2)	homo sapiens	E-GEOD-43288	'pancreatic cancer' vs 'normal' on 'Affymetrix GeneChip Human Genome HG-U133A [HG-U133A]' on 'Affymetrix GeneChip Human Genome HG-U133A [HG-U133A]'	1.8	0.0127899
ENSG00000067225	PKM (PKM2)	homo sapiens	E-GEOD-19279	'primary pancreatic ductal adenocarcinoma' vs 'normal' in 'pancreas'	1.7	0.00832802
ENSG00000067225	PKM (PKM2)	homo sapiens	E-GEOD-68086	'colorectal carcinoma' vs 'normal'	1.6	6.20218e-23
ENSG00000067225	PKM (PKM2)	homo sapiens	E-GEOD-35493	'medulloblastoma, large-cell' vs 'normal'	1.6	8.5964e-06
ENSG00000067225	PKM (PKM2)	homo sapiens	E-GEOD-40595	'ovarian cancer' vs 'normal' in 'stromal cell'	1.6	0.000633836
ENSG00000067225	PKM (PKM2)	homo sapiens	E-GEOD-21354	'oligodendroglioma' vs 'normal'	1.6	0.00554266
ENSG00000067225	PKM (PKM2)	homo sapiens	E-GEOD-68086	'pancreatic adenocarcinoma' vs 'normal'	1.5	3.05777e-22
ENSG00000067225	PKM (PKM2)	homo sapiens	E-GEOD-16515	'pancreatic cancer' vs 'normal'	1.5	3.98087e-06
ENSG00000067225	PKM (PKM2)	homo sapiens	E-GEOD-48812	'DMSO; prostate carcinoma' at '6 hour' vs 'DMSO; normal' at '6 hour'	-1.5	3.55695e-05
ENSG00000067225	PKM (PKM2)	homo sapiens	E-MEXP-567	'astrocytoma' vs 'normal'	1.5	0.0218469
ENSG00000067225	PKM (PKM2)	homo sapiens	E-GEOD-21422	'invasive ductal carcinoma' vs 'normal'	1.4	0.000267646
ENSG00000067225	PKM (PKM2)	homo sapiens	E-GEOD-21422	'ductal carcinoma in situ' vs 'normal'	1.4	0.000361717
ENSG00000067225	PKM (PKM2)	homo sapiens	E-GEOD-18842	'non-small cell lung cancer' vs 'normal'	1.3	9.60797e-20
ENSG00000067225	PKM (PKM2)	homo sapiens	E-GEOD-43767	'lung adenocarcinoma' vs 'normal' in 'adult'	1.3	4.81415e-08
ENSG00000067225	PKM (PKM2)	homo sapiens	E-GEOD-35493	'medulloblastoma' vs 'normal'	1.3	0.0335726
ENSG00000067225	PKM (PKM2)	homo sapiens	E-GEOD-68086	'breast carcinoma' vs 'normal'	1.2	9.46614e-15
ENSG00000067225	PKM (PKM2)	homo sapiens	E-TABM-282	'clear cell renal carcinoma' vs 'normal'	1.2	3.96184e-06
ENSG00000067225	PKM (PKM2)	homo sapiens	E-MTAB-779	'breast carcinoma' vs 'normal'	1.2	2.11856e-05
ENSG00000067225	PKM (PKM2)	homo sapiens	E-GEOD-95132	'primary tumor' vs 'adjacent non-tumor colon' in 'colorectal cancer'	1.2	0.0318371
ENSG00000067225	PKM (PKM2)	homo sapiens	E-GEOD-66354	'atypical teratoid/rhabdoid tumor' vs 'normal'	1.1	0.000481009
ENSG00000067225	PKM (PKM2)	homo sapiens	E-GEOD-48812	'DMSO; prostate carcinoma' at '24 hour' vs 'DMSO; normal' at '24 hour'	-1.1	0.000938619
ENSG00000067225	PKM (PKM2)	homo sapiens	E-GEOD-36765	'breast carcinoma' vs 'normal' in 'peripheral blood'	1.1	0.0402557
ENSG00000067225	PKM (PKM2)	homo sapiens	E-MEXP-231	'lung adenocarcinoma' vs 'normal'	1	0.0169352
ENSG00000143627	PKLR	homo sapiens	E-GEOD-68086	'breast carcinoma' vs 'normal'	-4.5	5.48006e-16
ENSG00000143627	PKLR	homo sapiens	E-MEXP-3628	'osteosarcoma' vs 'normal'	-4.2	1.10036e-12
ENSG00000143627	PKLR	homo sapiens	E-GEOD-68086	'pancreatic adenocarcinoma' vs 'normal'	-3.8	8.73711e-10
ENSG00000143627	PKLR	homo sapiens	E-MTAB-5678	'squamous cell carcinoma' vs 'normal'	3.7	1.30297e-06
ENSG00000143627	PKLR	homo sapiens	E-GEOD-68086	'colorectal carcinoma' vs 'normal'	-3.2	3.63432e-09
ENSG00000143627	PKLR	homo sapiens	E-GEOD-52194	'triple-negative breast cancer; breast carcinoma' vs 'normal'	2.8	0.00481759
ENSG00000143627	PKLR	homo sapiens	E-GEOD-59612	'contrast-enhancing core; glioma' vs 'normal'	-2.7	6.92143e-12
ENSG00000143627	PKLR	homo sapiens	E-GEOD-68086	'non-small cell lung carcinoma' vs 'normal'	-2.6	2.50801e-07
ENSG00000143627	PKLR	homo sapiens	E-GEOD-68086	'glioblastoma' vs 'normal'	-2.2	4.37843e-05
ENSG00000143627	PKLR	homo sapiens	E-MTAB-4054	'esophageal adenocarcinoma' vs 'normal'	2.2	0.00805887
ENSG00000143627	PKLR	homo sapiens	E-GEOD-63569	'myelodysplastic syndrome; SF3B1 mutated K700E' vs 'normal'	2.1	0.000253416
ENSG00000143627	PKLR	homo sapiens	E-TABM-282	'clear cell renal carcinoma' vs 'normal'	-1.7	1.66407e-07
ENSG00000143627	PKLR	homo sapiens	E-GEOD-21750	'malignant mesothelioma; wild type' vs 'normal; wild type'	1.6	1.23925e-07
ENSG00000143627	PKLR	homo sapiens	E-GEOD-59612	'non-enhancing margin; glioma' vs 'normal'	-1.5	0.00135277
ENSG00000143627	PKLR	homo sapiens	E-GEOD-40595	'ovarian cancer' vs 'normal' in 'epithelial cell'	1	9.49606e-10
ENSG00000143627	PKLR	homo sapiens	E-GEOD-19249	'lung cancer' vs 'normal' in 'lung; Fresh-frozen tissue'	1	0.00201191
